# Disentangling the impact of environmental and phylogenetic constraints on prokaryotic strain diversity

**DOI:** 10.1101/735696

**Authors:** Oleksandr M. Maistrenko, Daniel R. Mende, Mechthild Luetge, Falk Hildebrand, Thomas S. B. Schmidt, Simone S. Li, Luis Pedro Coelho, Jaime Huerta-Cepas, Shinichi Sunagawa, Peer Bork

## Abstract

Microbial organisms inhabit virtually all environments and encompass a vast biological diversity. The pan-genome concept aims to facilitate an understanding of diversity within defined phylogenetic groups. Hence, pan-genomes are increasingly used to characterize the strain diversity of prokaryotic species. To understand the interdependency of pan-genome features (such as numbers of core and accessory genes) and to study the impact of environmental and phylogenetic constraints on the evolution of conspecific strains, we computed pan-genomes for 155 phylogenetically diverse species using 7000 high-quality genomes. We show that many pan-genome features such as functional diversity and core genome nucleotide diversity are correlated to each other. Further, habitat flexibility as approximated by species ubiquity is associated with several pan-genome features, particularly core genome size. In general, environment had a stronger impact on pan-genome features than phylogenetic signal. Similar environmental preferences led to convergent evolution of pan-genomic features in distant phylogenetic clades. For example, the soil environment promotes expansion of pan-genome size, while host-associated habitats lead to its reduction.
