## Supplementary Table 4 for "Disentangling the impact of environmental and phylogenetic constraints on prokaryotic strain diversity"

### Sheet: Pangenome features Spearman Rho
	Number of genomes	Pan-genome saturation(alpha)	Pan-genome saturation(gamma)	Core-genome saturation	Core	Extended core	Shell	Cloud	Unique	Pan-genome	Average genome	Average extended core	Average shell	Average cloud	Average unique	Average core genome	Average pan-genome	Pan-genome (Chao estimate)	Nucleotide diversity	Average Jaccard distance	Genome fluidity	Functional distance	Ubiquity of species
Number of genomes	1	0.0360335	-0.182477	-0.821858	-0.316972	-0.0484219	0.0239196	0.591381	0.319343	0.382899	0.0235951	0.663487	0.138352	0.221592	-0.513175	-0.0449127	0.0324308	0.36412	-0.138018	0.113359	0.102517	-0.198099	-0.0575111
Pan-genome saturation(alpha)	0.0360335	1	-0.8613	-0.122597	-0.484026	-0.549358	-0.409455	-0.510742	-0.650494	-0.551761	-0.556792	-0.275314	-0.352373	-0.642248	-0.585215	-0.547172	-0.60166	-0.607924	-0.313245	-0.153492	-0.152957	-0.397644	-0.282241
Pan-genome saturation(gamma)	-0.182477	-0.8613	1	0.205153	0.444648	0.461586	0.361741	0.346508	0.524441	0.402887	0.465476	0.188537	0.305353	0.495292	0.627589	0.458967	0.49914	0.47797	0.277706	0.135242	0.140756	0.376578	0.299708
Core-genome saturation	-0.821858	-0.122597	0.205153	1	0.448049	0.172868	0.226228	-0.355503	-0.0979877	-0.153985	0.155319	-0.654024	0.0791628	0.0286069	0.679585	0.184325	0.189204	-0.149409	0.369385	0.119394	0.123238	0.442751	0.0675141
Core	-0.316972	-0.484026	0.444648	0.448049	1	0.919432	0.573845	0.294223	0.496632	0.539464	0.851408	0.0623426	0.522061	0.555544	0.753523	0.928779	0.773433	0.52055	0.318221	-0.112315	-0.110103	0.378395	0.466691
Extended core	-0.0484219	-0.549358	0.461586	0.172868	0.919432	1	0.668601	0.551502	0.701788	0.758293	0.961999	0.380338	0.663247	0.69896	0.636376	0.996882	0.878355	0.741863	0.285494	-0.0551594	-0.0576425	0.346676	0.47869
Shell	0.0239196	-0.409455	0.361741	0.226228	0.573845	0.668601	1	0.698953	0.840269	0.834327	0.817111	0.433399	0.970513	0.857397	0.699769	0.655002	0.907774	0.817957	0.503076	0.620868	0.616933	0.710899	0.277019
Cloud	0.591381	-0.510742	0.346508	-0.355503	0.294223	0.551502	0.698953	1	0.937308	0.943045	0.682036	0.817604	0.753632	0.885599	0.268748	0.540683	0.753956	0.943356	0.311399	0.493416	0.483318	0.423286	0.187367
Unique	0.319343	-0.650494	0.524441	-0.0979877	0.496632	0.701788	0.840269	0.937308	1	0.97238	0.824417	0.700985	0.853709	0.960649	0.542879	0.688086	0.899789	0.986557	0.414689	0.508339	0.500367	0.581312	0.278189
Pan-genome	0.382899	-0.551761	0.402887	-0.153985	0.539464	0.758293	0.834327	0.943045	0.97238	1	0.868356	0.721265	0.864776	0.933	0.461623	0.747664	0.91132	0.987096	0.358141	0.423529	0.41556	0.501783	0.286061
Average genome	0.0235951	-0.556792	0.465476	0.155319	0.851408	0.961999	0.817111	0.682036	0.824417	0.868356	1	0.464824	0.816851	0.828391	0.677471	0.955077	0.963324	0.84957	0.373111	0.17062	0.166537	0.480378	0.44693
Average extended core	0.663487	-0.275314	0.188537	-0.654024	0.0623426	0.380338	0.433399	0.817604	0.700985	0.721265	0.464824	1	0.53926	0.590199	-0.0249396	0.348394	0.480797	0.730383	0.0799185	0.292195	0.283223	0.103487	0.179943
Average shell	0.138352	-0.352373	0.305353	0.0791628	0.522061	0.663247	0.970513	0.753632	0.853709	0.864776	0.816851	0.53926	1	0.855789	0.596265	0.647675	0.890696	0.846028	0.435674	0.584013	0.578151	0.613006	0.289035
Average cloud	0.221592	-0.642248	0.495292	0.0286069	0.555544	0.69896	0.857397	0.885599	0.960649	0.933	0.828391	0.590199	0.855789	1	0.641678	0.688734	0.923119	0.933122	0.467375	0.556605	0.551175	0.650765	0.269309
Average unique	-0.513175	-0.585215	0.627589	0.679585	0.753523	0.636376	0.699769	0.268748	0.542879	0.461623	0.677471	-0.0249396	0.596265	0.641678	1	0.632642	0.743321	0.484093	0.541568	0.377471	0.381522	0.71164	0.334906
Average core genome	-0.0449127	-0.547172	0.458967	0.184325	0.928779	0.996882	0.655002	0.540683	0.688086	0.747664	0.955077	0.348394	0.647675	0.688734	0.632642	1	0.869643	0.729045	0.280503	-0.0727724	-0.0755213	0.342661	0.475779
Average pan-genome	0.0324308	-0.60166	0.49914	0.189204	0.773433	0.878355	0.907774	0.753956	0.899789	0.91132	0.963324	0.480797	0.890696	0.923119	0.743321	0.869643	1	0.897306	0.462876	0.384222	0.3809	0.630486	0.382659
Pan-genome (Chao estimate)	0.36412	-0.607924	0.47797	-0.149409	0.52055	0.741863	0.817957	0.943356	0.986557	0.987096	0.84957	0.730383	0.846028	0.933122	0.484093	0.729045	0.897306	1	0.370381	0.429922	0.421179	0.504692	0.29359
Nucleotide diversity	-0.138018	-0.313245	0.277706	0.369385	0.318221	0.285494	0.503076	0.311399	0.414689	0.358141	0.373111	0.0799185	0.435674	0.467375	0.541568	0.280503	0.462876	0.370381	1	0.474239	0.479553	0.680974	0.16781
Average Jaccard distance	0.113359	-0.153492	0.135242	0.119394	-0.112315	-0.0551594	0.620868	0.493416	0.508339	0.423529	0.17062	0.292195	0.584013	0.556605	0.377471	-0.0727724	0.384222	0.429922	0.474239	1	0.996062	0.668038	-0.0736054
Genome fluidity	0.102517	-0.152957	0.140756	0.123238	-0.110103	-0.0576425	0.616933	0.483318	0.500367	0.41556	0.166537	0.283223	0.578151	0.551175	0.381522	-0.0755213	0.3809	0.421179	0.479553	0.996062	1	0.669576	-0.0838581
Functional distance	-0.198099	-0.397644	0.376578	0.442751	0.378395	0.346676	0.710899	0.423286	0.581312	0.501783	0.480378	0.103487	0.613006	0.650765	0.71164	0.342661	0.630486	0.504692	0.680974	0.668038	0.669576	1	0.0584312
Ubiquity of species	-0.0575111	-0.282241	0.299708	0.0675141	0.466691	0.47869	0.277019	0.187367	0.278189	0.286061	0.44693	0.179943	0.289035	0.269309	0.334906	0.475779	0.382659	0.29359	0.16781	-0.0736054	-0.0838581	0.0584312	1

### Sheet: Pan-g. features Spearman p-vals
	Number of genomes	Pan-genome saturation(alpha)	Pan-genome saturation(gamma)	Core-genome saturation	Core	Extended core	Shell	Cloud	Unique	Pan-genome	Average genome	Average extended core	Average shell	Average cloud	Average unique	Average core genome	Average pan-genome	Pan-genome (Chao estimate)	Nucleotide diversity	Average Jaccard distance	Genome fluidity	Functional distance	Ubiquity of species
Number of genomes	0	1	0.290363	2.82486e-37	0.000815538	1	1	1.30187e-14	0.00064461	1.16122e-05	1	2.24634e-19	1	0.0671879	1.42872e-10	1	1	4.03222e-05	1	1	1	0.169759	1
Pan-genome saturation(alpha)	1	0	0	1	3.58971e-09	2.53397e-12	1.7009e-06	2.12362e-10	1.05226e-18	2.03248e-12	0	0.00818459	0.000110418	0	0	0	0	0	0.00124666	0.935924	0.950388	6.28392e-06	0.00823546
Pan-genome saturation(gamma)	0.508136	0	0	0.279173	1.12133e-07	2.46947e-08	4.95924e-05	0.000139528	4.11622e-11	2.81521e-06	2.46251e-08	0.276323	0.00158992	9.18413e-10	0	4.72505e-08	6.26824e-10	7.38544e-09	0.0064873	1	1	2.42391e-05	0.00500905
Core-genome saturation	4.23729e-37	1	0.146933	0	8.88509e-08	0.416288	0.055875	8.29228e-05	1	0.641093	0.645736	1.05297e-18	1	1	0	0.288297	0.222452	0.731167	5.42023e-05	1	1	2.1852e-07	1
Core	0.00172169	3.58971e-09	1.63102e-07	2.66553e-07	0	4.46069e-62	9.82584e-14	0.00254937	6.90099e-10	8.31873e-12	2.40038e-43	1	5.05824e-11	9.18678e-13	2.52923e-28	2.04881e-66	7.97658e-31	7.268e-11	0.000962187	1	1	1.87698e-05	6.15831e-08
Extended core	1	3.22506e-12	4.65141e-08	0.640443	5.94759e-62	0	4.36932e-20	2.27303e-12	7.04274e-23	8.3275e-29	1.09458e-86	2.14132e-05	9.38696e-20	8.00929e-23	1.0701e-17	3.4304e-169	1.33811e-49	5.29309e-27	0.00466096	1	1	0.000138053	3.47269e-08
Shell	1	2.30836e-06	7.08464e-05	0.136583	2.24591e-13	5.24318e-20	0	1.42593e-22	5.31195e-41	6.07123e-40	4.01495e-37	3.90538e-07	4.61859e-95	9.61817e-45	8.31285e-23	4.77013e-19	3.18326e-58	3.44528e-37	1.67853e-09	3.01265e-16	5.545e-16	1.08261e-23	0.00914314
Cloud	3.58014e-14	2.47755e-10	0.000176735	0.000186576	0.00267683	2.09818e-12	1.16667e-22	0	3.29384e-70	3.32105e-73	2.86118e-21	2.16667e-36	2.10572e-28	1.51004e-51	0.00867594	7.20052e-12	1.80172e-28	8.85095e-74	0.00124666	2.27703e-09	6.25524e-09	7.19297e-07	0.323482
Unique	0.0016921	1.51993e-18	1.64649e-10	1	1.09266e-09	8.80342e-23	8.49912e-41	4.1173e-70	0	1.22087e-96	2.5914e-38	1.67077e-22	6.75081e-44	1.12737e-85	5.17396e-12	1.00187e-21	1.22573e-55	8.27239e-121	2.14605e-06	5.49471e-10	1.27303e-09	5.76855e-14	0.00914314
Pan-genome	3.87073e-05	2.64222e-12	4.45741e-06	0.983009	1.29403e-11	1.38792e-28	9.10685e-40	4.42807e-73	1.22087e-96	0	4.92573e-47	2.33409e-24	2.77226e-46	1.73211e-68	2.18756e-08	1.29864e-27	2.00341e-59	4.15052e-122	8.97873e-05	9.61685e-07	1.82132e-06	6.40623e-10	0.00741108
Average genome	1	0	4.65141e-08	0.983009	6.60105e-43	3.28374e-86	6.52429e-37	4.00565e-21	3.4552e-38	7.03676e-47	0	2.66416e-08	0	0	0	0	0	0	5.00428e-05	0.597752	0.678119	7.54825e-09	2.94063e-07
Average extended core	4.49267e-19	0.00732306	0.248691	1.84271e-18	1	1.63748e-05	2.60359e-07	7.22223e-37	7.59439e-23	7.78029e-25	1.83161e-08	0	7.45714e-12	9.94587e-15	1	0.000138448	3.76905e-09	8.34517e-26	1	0.00425019	0.00671961	1	0.389918
Average shell	1	0.000131121	0.00198739	1	8.59902e-11	1.28004e-19	2.54022e-94	3.68501e-28	1.25372e-43	4.15839e-46	0	1.32571e-11	0	0	0	0	0	0	6.08946e-07	0	0	0	0.00700411
Average cloud	0.147813	0	2.90831e-09	1	2.06703e-12	1.42387e-22	3.60681e-44	4.22811e-51	3.3821e-85	4.50349e-68	0	2.1135e-14	0	0	0	0	0	0	5.01329e-08	0	0	0	0.0123893
Average unique	4.5719e-10	0	0	0	5.05847e-28	1.24845e-17	1.08067e-22	0.00867594	5.17396e-12	2.461e-08	0	1	0	0	0	0	0	4.13919e-09	0	3.15994e-05	2.50315e-05	0	0.00077429
Average core genome	1	0	7.56009e-08	0.480494	1.02441e-65	1.54368e-168	4.77013e-19	7.75441e-12	1.00187e-21	1.29864e-27	0	0.000168116	0	0	0	0	0	0	0.00595995	1	1	0.000190499	3.47269e-08
Average pan-genome	1	0	2.00584e-09	0.444905	2.23344e-30	3.47909e-49	1.1672e-57	3.68501e-28	2.45147e-55	3.33901e-59	0	6.40738e-09	0	0	0	0	0	0	6.64283e-08	2.15849e-05	2.50315e-05	0	3.9372e-05
Pan-genome (Chao estimate)	0.000120967	0	1.79361e-08	1	9.25018e-11	9.07387e-27	5.41401e-37	4.42547e-73	3.72258e-120	1.66021e-121	0	3.61624e-25	0	0	3.89571e-09	0	0	0	5.42023e-05	8.71132e-07	1.73261e-06	3.27944e-10	0.00614835
Nucleotide diversity	1	0.00122055	0.00720811	0.000100661	0.000801822	0.00441564	3.94949e-10	0.00105966	1.07302e-06	5.98582e-05	2.89721e-05	1	3.04473e-07	1.75465e-08	0	0.00595995	2.95237e-08	3.29908e-05	0	2.02266e-08	1.18718e-08	0	0.541881
Average Jaccard distance	1	0.724105	1	1	1	1	1.29114e-16	1.21442e-09	2.26253e-10	6.22267e-07	0.448314	0.00396684	0	0	2.05396e-05	1	1.29509e-05	4.83962e-07	3.03398e-08	0	0	0	1
Genome fluidity	1	0.724105	0.969827	1	1	1	2.218e-16	3.12762e-09	4.95068e-10	1.11303e-06	0.484371	0.00587966	0	0	1.64136e-05	1	1.54957e-05	9.11899e-07	2.13693e-08	0	0	0	1
Functional distance	0.324086	6.70285e-06	3.35618e-05	5.0988e-07	1.87698e-05	0.000145723	1.08261e-23	6.34674e-07	4.12039e-14	5.12498e-10	6.54181e-09	1	0	0	0	0.000211665	0	2.40492e-10	0	0	0	0	1
Ubiquity of species	1	0.0054903	0.0023572	1	1.75952e-08	5.24388e-09	0.00609542	0.225031	0.00549302	0.00370554	8.16843e-08	0.348874	0.00333529	0.00884948	0.000258097	6.94538e-09	1.24333e-05	0.00251523	0.464469	1	1	1	0

### Sheet: Habitat Pearson Biserial cor
	Number of genomes	Pan-genome saturation(alpha)	Pan-genome saturation(gamma)	Core-genome saturation	Core	Extended core	Shell	Cloud	Unique	Pan-genome	Average genome	Average extended core	Average shell	Average cloud	Average unique	Average core genome	Average pan-genome	Pan-genome (Chao estimate)	Nucleotide diversity	Average Jaccard distance	Genome fluidity	Functional distance	Ubiquity of species	Aquatic	Animal host	Plant host	Soil
Aquatic	-0.188516	-0.15217	0.187572	0.115178	0.160114	0.0909166	-0.007755	-0.160583	-0.0612711	-0.111783	0.0538247	-0.149892	-0.0409499	-0.00680299	0.199417	0.0853463	0.0432409	-0.0671345	0.145348	-0.0901802	-0.0929195	-0.183326	0.52017	1	-0.578708	0.209359	0.361008
Animal host	0.0330935	0.294136	-0.271457	0.0936612	-0.363285	-0.396554	-0.143905	-0.085816	-0.169519	-0.164952	-0.351009	-0.127389	-0.166351	-0.167128	-0.217154	-0.388119	-0.268201	-0.17733	-0.103165	0.211817	0.216338	0.198489	-0.574873	-0.578708	1	-0.512396	-0.612403
Plant host	-0.103455	-0.239424	0.234952	0.0671197	0.521242	0.500918	0.256584	0.0899723	0.198005	0.207126	0.455803	0.0202135	0.251092	0.204604	0.279405	0.511879	0.36032	0.201219	0.0774043	-0.158253	-0.160289	0.076457	0.669284	0.209359	-0.512396	1	0.720751
Soil	-0.0546789	-0.223434	0.207157	-0.0153061	0.452636	0.458917	0.259827	0.118141	0.207243	0.222367	0.434235	0.0755809	0.279293	0.217358	0.232507	0.467395	0.347164	0.217194	0.0571432	-0.105222	-0.120798	-0.0124356	0.705102	0.361008	-0.612403	0.720751	1

### Sheet: Habitat Pearson Biserial p-val
	Number of genomes	Pan-genome saturation(alpha)	Pan-genome saturation(gamma)	Core-genome saturation	Core	Extended core	Shell	Cloud	Unique	Pan-genome	Average genome	Average extended core	Average shell	Average cloud	Average unique	Average core genome	Average pan-genome	Pan-genome (Chao estimate)	Nucleotide diversity	Average Jaccard distance	Genome fluidity	Functional distance	Ubiquity of species	Aquatic	Animal host	Plant host	Soil
Aquatic	0.481964	0.273684	0.147836	0.594453	0.211268	1	1	1	1	1	1	1	1	1	0.0879993	1	1	1	1	1	1	0.215582	1.47639e-09	0	7.13586e-14	0.0456802	4.02368e-05
Animal host	1	0.00133219	0.00422097	1	3.3428e-05	6.95523e-06	0.445483	0.317578	0.072574	0.0354514	6.62684e-05	0.074407	0.187652	0.101865	0.123566	1.03066e-05	0.00253215	0.024872	1	0.0830381	0.0732101	0.0608788	4.25818e-16	1.42717e-13	0	2.16274e-10	5.77888e-16
Plant host	1	0.00704195	0.00902342	1	3.61417e-10	6.05054e-10	0.0273336	0.4109	0.032455	0.00542138	7.78101e-08	1	0.0227023	0.0513052	0.00146091	3.23094e-10	3.65564e-05	0.0110805	1	0.153009	0.167004	1	8.89517e-18	0.164449	1.7302e-10	0	1.82868e-24
Soil	1	0.0212661	0.0603597	1	8.0552e-08	1.77026e-08	0.0185898	0.0547583	0.0116563	0.00122433	2.14452e-07	0.107341	0.00451017	0.013724	0.0192632	1.20358e-08	6.70783e-05	0.00212522	1	0.377185	0.322522	1	3.15616e-20	9.05328e-05	7.70517e-16	1.82868e-24	0
