## Supplementary Table 5 for "Disentangling the impact of environmental and phylogenetic constraints on prokaryotic strain diversity"

### Sheet: Sheet1
Supplementary table 5. Variance explained by habitat and phylogeny		Variance explained by:
	Pan-genome Feature	Phylogenetic effect	Habitat	Number of genomes	Pan-genome Feature used for correction
no correction	Core nucleotide diversity	4.66812	23.614	3.93376	NA
no correction	Functional Jaccard dist	5.73797	27.6077	4.45247	NA
no correction	Genome fluidity	3.61738	13.4267	0.742763	NA
no correction	Pangenome saturation(heaps model alpha)	7.31455	31.75	0.0771041	NA
no correction	Mean cloud	8.06305	36.8182	2.33714	NA
no correction	Rarefied (mean) core genome	17.9987	49.2725	0.01535	NA
no correction	Mean genome	15.1286	49.9259	0.360745	NA
no correction	Rarefied (mean) pan-genome	11.5604	45.7492	0.171431	NA
no correction	Mean shell	6.28446	27.3654	2.71699	NA
corrected for genome size	Core nucleotide diversity	5.06162	17.9971	4.62377	14.9543
corrected for genome size	Functional Jaccard dist	3.51753	19.7103	5.42979	26.848
corrected for genome size	Genome fluidity	4.5945	13.8238	0.462855	13.0437
corrected for genome size	Pangenome saturation(heaps model alpha)	4.89001	21.5803	0.156948	15.2953
corrected for genome size	Mean cloud	2.89458	14.3579	1.5171	56.6156
corrected for genome size	Rarefied (mean) core genome	8.73767	19.2692	0.177674	64.8228
corrected for genome size	Rarefied (mean) pan-genome	3.78048	15.0038	0.00564504	75.0098
corrected for genome size	Mean shell	1.62561	6.86804	1.72797	64.4129
corrected for core genome diversity	Functional Jaccard dist	5.53684	18.791	1.86858	41.8165
corrected for core genome diversity	Genome fluidity	3.27965	9.6076	2.24039	27.0118
corrected for core genome diversity	Pangenome saturation(heaps model alpha)	7.10357	28.0065	0.00160526	6.21864
corrected for core genome diversity	Mean cloud	8.48148	28.4808	4.23407	21.6208
corrected for core genome diversity	Rarefied (mean) core genome	18.1207	46.7627	0.00212439	3.53876
corrected for core genome diversity	Mean genome	15.4181	44.9024	0.854924	9.55675
corrected for core genome diversity	Rarefied (mean) pan-genome	12.0406	38.112	0.793952	18.6986
corrected for core genome diversity	Mean shell	6.53974	21.1027	4.84057	22.0263
All species with habitat annotations	Mean genome(4582 species)	9.78847	34.5954	0.00148576	na
