## Supplementary Table 6 for "Disentangling the impact of environmental and phylogenetic constraints on prokaryotic strain diversity"

### Sheet: SupplementaryTable4
Supplementary table 6. Phylogenetic generalized least squares
PangenomeFeatures	Intercept	Intercept_st.error	Intercept_Pvalue	numberOfgenomes_coefficient	numberOfgenomes_coefficient_st.error	numberOfgenomes_coefficient_Pval	Ubiquity_coefficient	Ubiquity_coefficient_st.error	Ubiquity_Pval	Lambda	Lambda_Conf_Interval_lower	Lambda_Conf_Interval_upper	R_square_Model	R_square_partial_Ubiquity	Ubiquity_Pval_adjusted
Genome fluidity	0.172099	0.012417	0	0.000125024	8.21999e-05	0.130345	-0.00048196	0.000630751	0.445989	1e-06	0	0.600433	0.0203713	0.00546196	0.445989
Functional Jaccard dist	0.0966916	0.0394362	0.0153451	-0.000170097	6.38915e-05	0.00859655	0.000551188	0.000653747	0.400486	0.767284	0.487398	0.89508	0.0527574	0.00911701	0.445989
Pangenome saturation(heaps model alpha)	0.891532	0.0596796	0	-7.74285e-05	0.000187156	0.679669	-0.00547941	0.00162475	0.000945018	0.316905	0	0.713143	0.0696494	0.0684148	0.00442784
Mean genome	48.8732	11.2747	2.64311e-05	-0.000638898	0.00420515	0.879442	0.123234	0.0630109	0.0523277	1	0.998514	1	0.0247551	0.024607	0.0784915
Core nucleotide diversity	0.103622	0.0252447	6.58467e-05	-0.000192187	6.91327e-05	0.00612355	0.00141127	0.000619428	0.0240991	0.418226	0.0517285	0.704181	0.0864973	0.0522605	0.0722974
Rarefied (mean) core genome	38.8949	9.1031	3.39248e-05	-0.0162957	0.00597673	0.00715306	0.258763	0.0770017	0.000983965	0.980276	0.957096	0.992089	0.122045	0.0845133	0.00442784
Rarefied (mean) pan-genome	59.9724	19.2207	0.00216307	0.00232878	0.0138135	0.866346	0.355046	0.173978	0.0430053	0.973121	0.942417	0.988827	0.026709	0.0264593	0.0774095
Mean shell	19.4469	6.09232	0.00171696	0.0218326	0.00830243	0.00942576	0.183502	0.0888575	0.0406094	0.841848	0.633922	0.927302	0.0615543	0.0186546	0.0774095
Mean cloud	9.35368	4.72832	0.049711	0.0142312	0.00547384	0.0102457	0.108335	0.0611083	0.0782588	0.893733	0.752912	0.951605	0.0550692	0.0119133	0.100618
